# Gut microbiome composition better reflects host phylogeny than diet in breeding wood-warblers

**DOI:** 10.1101/2022.03.07.482310

**Authors:** Marcella D. Baiz, Andrea Benavides C., Eliot T. Miller, Andrew W. Wood, David P. L. Toews

## Abstract

Understanding the factors that shape microbiomes can provide insight on the importance of host-symbiont interactions and on co-evolutionary dynamics. Unlike for mammals, previous studies have found little or no support for an influence of host evolutionary history on avian gut microbiome diversity and instead have suggested a greater influence of the environment or diet due to fast gut turnover. Because effects of different factors may be conflated by captivity and sampling design, examining natural variation using large sample sizes is important. Our goal was to overcome these limitations by sampling wild birds to compare environmental, dietary, and evolutionary influences on gut microbiome structure. We performed fecal metabarcoding to characterize both the gut microbiome and diet of fifteen wood-warbler species across a four-year period and from two geographic localities. We find host taxonomy generally explained ∼10% of the variation between individuals, which is ∼6-fold more variation of any other factor considered, including diet diversity. Further, gut microbiome similarity was more congruent with the host phylogeny than with host diet similarity and we found little association between diet diversity and microbiome diversity. Together, our results suggest evolutionary history is the strongest predictor of gut microbiome differentiation among wood-warblers. Although the phylogenetic signal of the warbler gut microbiome is not very strong, our data suggest that a stronger influence of diet (as measured by diet diversity) does not account for this pattern. The mechanism underlying this phylogenetic signal is not clear, but we argue host traits may filter colonization and maintenance of microbes.
