## Supplementary material for "Gut microbiome composition better reflects host phylogeny than diet in breeding wood-warblers": Table S3

### Sheet: Table S3 (batch 1  2017-2019)
Domain	Phylum	Class	Order	Family	Genus	Species	Prevalence	Present in N host spp.	Not present in host spp.
Bacteria	Proteobacteria	Gammaproteobacteria	Enterobacterales	Yersiniaceae	NA	NA	0.596273	14
Bacteria	Proteobacteria	Alphaproteobacteria	Rhizobiales	Beijerinckiaceae	NA	NA	0.440994	13	OVEN
Bacteria	NA	NA	NA	NA	NA	NA	0.372671	14
Bacteria	Actinobacteriota	Actinobacteria	Micrococcales	Microbacteriaceae	NA	NA	0.36646	14
Bacteria	Proteobacteria	Alphaproteobacteria	Rhizobiales	Beijerinckiaceae	1174-901-12	NA	0.354037	12	HOWA, OVEN
Bacteria	Proteobacteria	Alphaproteobacteria	Rhizobiales	Beijerinckiaceae	Methylobacterium-Methylorubrum	NA	0.347826	14
Bacteria	NA	NA	NA	NA	NA	NA	0.341615	14
Bacteria	Firmicutes	Bacilli	Lactobacillales	Enterococcaceae	Enterococcus	NA	0.335404	14
Bacteria	Proteobacteria	Gammaproteobacteria	Pseudomonadales	Pseudomonadaceae	Pseudomonas	NA	0.322981	13	HOWA

### Sheet: Table S4 (full dataset)
Domain	Phylum	Class	Order	Family	Genus	Species	Prevalence	Present in N host spp.	Not present in host spp.
Bacteria	Proteobacteria	Gammaproteobacteria	Enterobacterales	Yersiniaceae	NA	NA	0.611111	15
Bacteria	Firmicutes	Bacilli	Lactobacillales	Enterococcaceae	Enterococcus	NA	0.548148	15
Bacteria	Proteobacteria	Gammaproteobacteria	Enterobacterales	Erwiniaceae	Pantoea	NA	0.514815	15
Bacteria	Chloroflexi	Chloroflexia	Thermomicrobiales	JG30-KF-CM45	JG30-KF-CM45	uncultured_soil	0.437037	15
Bacteria	Chloroflexi	Chloroflexia	Thermomicrobiales	JG30-KF-CM45	JG30-KF-CM45	uncultured_soil	0.407407	14	NAWA
Bacteria	Proteobacteria	NA	NA	NA	NA	NA	0.403704	15
Bacteria	Proteobacteria	Gammaproteobacteria	Enterobacterales	Erwiniaceae	NA	NA	0.403704	14	NAWA
Bacteria	Proteobacteria	Alphaproteobacteria	Rhizobiales	Beijerinckiaceae	NA	NA	0.403704	15
Bacteria	Firmicutes	Bacilli	Lactobacillales	Catellicoccaceae	Catellicoccus	uncultured_bacterium	0.4	14	NAWA
Bacteria	Armatimonadota	Chthonomonadetes	Chthonomonadales	Chthonomonadaceae	Chthonomonas	uncultured_bacterium	0.396296	14	NAWA
Bacteria	Acidobacteriota	Blastocatellia	Blastocatellales	Blastocatellaceae	Blastocatella	NA	0.392593	14	NAWA
Bacteria	Acidobacteriota	Blastocatellia	Blastocatellales	Blastocatellaceae	Aridibacter	uncultured_bacterium	0.392593	14	NAWA
Bacteria	Armatimonadota	Armatimonadia	Armatimonadales	Armatimonadales	Armatimonadales	uncultured_bacterium	0.392593	14	NAWA
Bacteria	Proteobacteria	Gammaproteobacteria	Enterobacterales	Enterobacteriaceae	NA	NA	0.388889	14	NAWA
Bacteria	Armatimonadota	Chthonomonadetes	Chthonomonadales	Chthonomonadaceae	Chthonomonas	uncultured_bacterium	0.385185	14	NAWA
Bacteria	Planctomycetota	Planctomycetes	Isosphaerales	Isosphaeraceae	Tundrisphaera	uncultured_planctomycete	0.381481	14	NAWA
Bacteria	Actinobacteriota	Actinobacteria	Micromonosporales	Micromonosporaceae	NA	NA	0.377778	14	NAWA
Bacteria	Armatimonadota	Chthonomonadetes	Chthonomonadales	Chthonomonadaceae	Chthonomonas	uncultured_bacterium	0.377778	14	NAWA
Bacteria	Actinobacteriota	Actinobacteria	Micrococcales	Intrasporangiaceae	NA	NA	0.377778	14	NAWA
Bacteria	Proteobacteria	Alphaproteobacteria	Rhizobiales	Beijerinckiaceae	Methylobacterium-Methylorubrum	NA	0.366667	15
Bacteria	Proteobacteria	Alphaproteobacteria	Rickettsiales	Rickettsiaceae	Rickettsia	Rickettsia_endosymbiont	0.366667	15
Bacteria	Bacteroidota	Bacteroidia	Cytophagales	Hymenobacteraceae	Hymenobacter	Hymenobacter_sp.	0.355556	14	NAWA
Bacteria	Verrucomicrobiota	Verrucomicrobiae	Chthoniobacterales	Chthoniobacteraceae	Chthoniobacter	uncultured_bacterium	0.355556	14	NAWA
Bacteria	Proteobacteria	Gammaproteobacteria	Diplorickettsiales	Diplorickettsiaceae	Rickettsiella	NA	0.355556	14	NAWA
Bacteria	Proteobacteria	Alphaproteobacteria	Rhizobiales	Beijerinckiaceae	1174-901-12	uncultured_bacterium	0.355556	14	NAWA
Bacteria	Acidobacteriota	Blastocatellia	Blastocatellales	Blastocatellaceae	Blastocatella	NA	0.351852	14	NAWA
Bacteria	Proteobacteria	Gammaproteobacteria	Enterobacterales	Morganellaceae	endosymbionts	bacterium_endosymbiont	0.351852	14	NAWA
Bacteria	Planctomycetota	Planctomycetes	Gemmatales	Gemmataceae	Fimbriiglobus	uncultured_bacterium	0.344444	14	NAWA
Bacteria	NA	NA	NA	NA	NA	NA	0.340741	15
Bacteria	Deinococcota	Deinococci	Deinococcales	Deinococcaceae	Deinococcus	NA	0.337037	14	NAWA
Bacteria	Acidobacteriota	Blastocatellia	Blastocatellales	Blastocatellaceae	NA	NA	0.337037	14	NAWA
Bacteria	Actinobacteriota	Actinobacteria	Micrococcales	Cellulomonadaceae	Cellulomonas	NA	0.32963	14	NAWA
Bacteria	Armatimonadota	Chthonomonadetes	Chthonomonadales	Chthonomonadaceae	Chthonomonas	uncultured_bacterium	0.32963	14	NAWA
Bacteria	Proteobacteria	Gammaproteobacteria	Enterobacterales	Enterobacteriaceae	NA	NA	0.32963	14	NAWA
Bacteria	Planctomycetota	Planctomycetes	Gemmatales	Gemmataceae	Fimbriiglobus	NA	0.325926	14	NAWA
Bacteria	Planctomycetota	Planctomycetes	Isosphaerales	Isosphaeraceae	uncultured	uncultured_bacterium	0.325926	14	NAWA
Bacteria	Verrucomicrobiota	Verrucomicrobiae	Chthoniobacterales	Chthoniobacteraceae	LD29	uncultured_bacterium	0.322222	15
Bacteria	Verrucomicrobiota	Verrucomicrobiae	Chthoniobacterales	Chthoniobacteraceae	Chthoniobacter	bacterium_Ellin506	0.314815	14	NAWA
Bacteria	Planctomycetota	Planctomycetes	Isosphaerales	Isosphaeraceae	uncultured	uncultured_bacterium	0.303704	14	NAWA
